# The gut microbiota metabolite isovalerate enhances the epithelial barrier function in cell monolayers derived from porcine ileum organoids

**DOI:** 10.1101/2025.06.04.657803

**Authors:** Martin Beaumont, Cláudia M. Vicente, Corinne Lencina, Elisabeth Jones, Stéphanie Lecuelle, Tristan Chalvon-Demersay

## Abstract

The gut microbiota produces numerous metabolites that influence the epithelial barrier function. Bacterial catabolism of amino acids produces a wide variety of metabolites whose effects on the intestinal epithelium remain to be fully identified. In this study, we investigated the effects of amino acid derived metabolites (isovalerate, isobutyrate, 2-methylbutyrate, 5-aminovalerate, cadaverine, putrescine, and tryptamine) in cell monolayers derived from porcine ileum organoids. Our results show that the leucine-derived branched-chain fatty acid (BCFA) isovalerate improved the epithelial barrier function, as assessed by transepithelial electrical resistance measurement and permeability assay. Isovalerate upregulated the expression of genes involved in innate immunity, markers of absorptive cells and enteroendocrine cells while reducing the expression of the stem cells and mucus related genes. Most of the effects of isovalerate on epithelial cells were also observed with the bacterial metabolite butyrate, an inhibitor of the epigenetic enzymes histone deacetylases (HDAC). Furthermore, the structurally unrelated HDAC inhibitor trichostatin A improved epithelial barrier function and upregulated *SLPI* gene expression, as observed with isovalerate and butyrate. Isovalerate also upregulated the gene expression of antioxidant enzymes and this effect was not observed with butyrate. Interestingly, the other two BCFAs isobutyrate and 2-methylbutyrate did not replicate the effects of isovalerate, suggesting that the carbon chain structure of isovalerate mediates its effect. In contrast, we found that all three BCFAs were able to cross the epithelial cell monolayer derived from porcine ileum organoids from the apical to the basal side. Overall, our *in vitro* results suggest that targeting the bacterial production of isovalerate may be useful to promote gut health. In this perspective, we performed an *in silico* analysis that identified species belonging to dominant gut microbiota genera such as *Prevotella, Blautia, Christensenella, Clostridium,* and *Ruminococcus,* as potential producers of BCFAs through the PorA enzymatic pathway.
