## Supplementary material for "The gut microbiota metabolite isovalerate enhances the epithelial barrier function in cell monolayers derived from porcine ileum organoids": Supp table 1

### Sheet: Feuil1
Gene name		5'-3' sequence
ALPI	Foward	CGGAACCTGGTACAGGAGTG
ALPI	Reverse	GCCTCAAATTTCATGTCTGCCG
ARG2	Foward	AGAGACGTGGACCCTCCTGA
ARG2	Reverse	GGATTGGCCTTTGTCTTTTGCC
ATOH1	Foward	TCGCTTTTCCGTCCCAACCT
ATOH1	Reverse	TCTTTTGCGCCATCATCGCC
BAX	Foward	TCAAGCGCATTGGAGATGAA
BAX	Reverse	TCATCCTCTGCAGCTCCATGT
CA2	Foward	ACGGCCACTCTTTCAACGTG
CA2	Reverse	CAGCAAGAGGTCCACCTTCCA
CCL20	Foward	GCTCCTGGCTGCTTTGATGTC
CCL20	Reverse	CATTGGCGAGCTGCTGTGTG
CD14	Foward	GGGTTCCTGCTCAGATTCTG
CD14	Reverse	CCCACGACACATTACGGAGT
CDH1	Foward	TGGGCCGAGTGAGTTTTGAA
CDH1	Reverse	TGACTGTAACCACACCGTCG
CDX2	Foward	CGAAAGACAAATACCGAGTCGTG
CDX2	Reverse	CGGCCTTTCTCCGAATGGT
CFTR	Foward	GTGGAGAGCATACCAACCGT
CFTR	Reverse	ACAACCAAACAAGCAGCCAC
CGN	Foward	GTTAAAGAGCTGTCCATCCAGATTG
CGN	Reverse	CTTAGCTGGTCTTTCTGGTCATTG
CHGA	Foward	CACTCCGAGGAGATGAACGGAT
CHGA	Reverse	TCTGCTGATGGGACCTCTCC
CLDN2	Foward	CAGCATGAAATTTGAGATCGGA
CLDN2	Reverse	GAGGAAATGATGCCCAAGTAGAGA
CLDN3	Foward	CCCTCATCGTCGTCGCCAT
CLDN3	Reverse	TACGTAGTCCTTGCGGTCGT
CXCL8	Foward	TTGCCAGAGAAATCACAGGA
CXCL8	Reverse	TGCATGGGACACTGGAAATA
DPP4	Foward	TACCAAATCGTTCCTCCGGC
DPP4	Reverse	TCTGTTACCCATGTCACGCC
DUOX2	Foward	AGCTCTGCTGACTGTACCCCT
DUOX2	Reverse	CATAGCGCTGCACTTCCCAA
FABP1	Foward	AGTTCACCTTGGGAGAGGAGT
FABP1	Reverse	CACCTTCCAACTGAACCACTG
FABP6	Foward	GGCAAGGAGTGCGACATAGA
FABP6	Reverse	GTAGTTGGGGCTGTTCACCA
GCG	Foward	GTGCAGTGGCTGATGAACACC
GCG	Reverse	TTCCTCTGGGAAATCTCGCCT
GLUT1	Foward	TGCTCATCAACCGCAATGA
GLUT1	Reverse	GTTCCGCGCAGCTTCTTC
GPX1	Foward	CTGGTCTCCAGTGTGTCGCA
GPX1	Reverse	AGGGCTTCGATGTCAGGCTC
GPX2	Foward	TACGCTCACACCACTCTGCC
GPX2	Reverse	CCTCAGAGCGAGGCCACATT
HES1	Foward	GCACAGAAAGTCATCAAAGCCCA
HES1	Reverse	CGGAGGTGCTCCACTGTCAT
IL18	Foward	CGTGTTTGAGGATATGCCTGATT
IL18	Reverse	TGGTTACTGCCAGACCTCTAGTGA
IL1B	Foward	CCAAAGAGGGACATGGAGAA
IL1B	Reverse	GGGCTTTTGTTCTGCTTGAG
KLF4	Foward	CCCCACCATGGGCCAAACTA
KLF4	Reverse	TGGCATGAGCTCTTGGTAATGGA
KRT20	Foward	CGGCTCAAATATGAGACTGAGCG
KRT20	Reverse	AGCGCGTAGACTCTGCACTT
LBP	Foward	CCCAAGGTCAATGATAAGTTGG
LBP	Reverse	ATCTGGAGAACAGGGTCGTG
LYZ	Foward	GCAGTTAATGCCTGTCACATATCC
LYZ	Reverse	GAGGTCATCGTCCAGCAAAAC
MKI67	Foward	TGCCCCACAAACCAATGGAC
MKI67	Reverse	TGAAAAAGTGGAGGCACACG
MUC1	Foward	GTCGCCCTGGCCATCATCTA
MUC1	Reverse	GTGGTAGGTGGGGTACTCGC
MUC13	Foward	CAAGTGACTTTACAGAATATATCCAGCA
MUC13	Reverse	GCCTCTTACATCCATAATAATCACACC
MUC2	Foward	TGCGCCTGGGCCGAGTACATGGC
MUC2	Reverse	GCTCCACCATCTCCGTCGTCAG
MYD88	Foward	CCATTCGAGATGACCCCCTGG
MYD88	Reverse	GCCGGATCATCTCCTGCACA
NFKB1	Foward	TCGCTGCCAAAGAAGGACAT
NFKB1	Reverse	AGCGTTCAGACCTTCACCGT
NFKB2	Foward	ACCAGCGTCATTGAGCAGATAG
NFKB2	Reverse	CCCGTGATGACTGCCAAGT
NHE3	Foward	GAACACAGCCTTTGTGCTCC
NHE3	Reverse	CACCTGGTCTATGATCTCCAGC
NR1H4	Foward	ATGGGAATGTTGGCTGAATGT
NR1H4	Reverse	TGTTGAGGTCACTTGTCGCA
OCLN	Foward	AGCTGGAGGAAGACTGGATCAG
OCLN	Reverse	TGCAGGCCACTGTCAAAATT
OLFM4	Foward	GTCAGCAAACCGGCTATTGT
OLFM4	Reverse	TGCCTTGGCCATAGGAAATA
PCNA	Foward	GTTGATAAAGAGGAGGAAGCAGTT
PCNA	Reverse	TGGCTTTTGTAAAGAAGTTCAGGTAC
PEPT1	Foward	GGATAGCCTGTACCCCAAGCT
PEPT1	Reverse	CATCCTCCACGTGCTTCTTGA
PYY	Foward	CGGCAGAGGTATGGGAAACGTG
PYY	Reverse	CCATAGGTAGGCGCCTTCTGG
REG4	Foward	AGCTGTGCTACTGGATGGTT
REG4	Reverse	ATGGATGCCAGGTGAGTTCC
SCL7A11	Foward	CGGCTCCTGGGAAATTTCTC
SCL7A11	Reverse	ACCATTCATGGAGCCAAAGC
SLC5A1	Foward	TCACCAAGCCCATTCCAGATG
SLC5A1	Reverse	GCTTCTTGAATGTCCTCCTCCT
SLPI	Foward	ATGTTGCCGAGATACTTGCG
SLPI	Reverse	GGCTGTCTGTCTTGCAGTG
SMOC2	Foward	GCACGTCCACCAGGTACGAA
SMOC2	Reverse	GCGTCCAACACACTCGTCAG
SOD1	Foward	TACACAAGGCTGTACCAGTGC
SOD1	Reverse	ACATTGCCCAGGTCTCCAAC
SOD2	Foward	AGTACCAGGAGGCGCTGAAA
SOD2	Reverse	GCAGAGCTACCTGAGCTGTAACATC
SOX9	Foward	AAGCTGGCGGATCAGTACCC
SOX9	Reverse	TGGCCGTTCTTCACCGACTT
TFF3	Foward	CAGAACCTGCCCGTGACCAT
TFF3	Reverse	AGGGACGGCACACTGGTTC
TJP1	Foward	AGGCGATGTTGTATTGAAGATAAATG
TJP1	Reverse	TTTTTGCATCCGTCAATGACA
TJP2	Foward	GCAAGCAGACGCTCATCAAC
TJP2	Reverse	TCAGAATACTGCTGCCGTCTC
TJP3	Foward	GGACATGCAAATGCGACCC
TJP3	Reverse	ATCTGACTGCCCAGTTTGACC
TLR2	Foward	TGACTGCACCCTTAACGGAC
TLR2	Reverse	TGTCTCCACATTACCGAGGG
TLR4	Foward	TCACTACAGAGACTTCATTCCCG
TLR4	Reverse	GGTCTGGGCAATCTCATACTCAA
TLR5	Foward	ACAGCGGACACCACAAGGAA
TLR5	Reverse	ATGTGGTGGGCGAGAACCAA
TNFSF13	Foward	TCTGGGAGCAGGAACAGAGC
TNFSF13	Reverse	TCTCCCACGCTTGAGAGCTG
VIL1	Foward	GTTGTGGGAGTCACCCTCTG
VIL1	Reverse	GTGCTGACTTGGCCATACCT
